# PoMeLo: a systematic computational approach to predicting metabolic loss in pathogen genomes

**DOI:** 10.1101/2023.08.01.551502

**Authors:** Abigail Leigh Glascock, Eric Waltari, Gytis Dudas, Joan Wong, Vida Ahyong

## Abstract

**Background:** Genome streamlining, the process by which genomes become smaller and encode fewer genes over time, is a common phenomenon among pathogenic bacteria. This reduction is driven by selection for faster replication and minimized energy expenditure in a nutrient-rich environment. As pathogens evolve to become more reliant on the host, metabolic genes and resulting capabilities are lost in favor of siphoning metabolites from the host. Characterizing genome streamlining, gene loss, and pathway degradation can be useful in assessing pathogen metabolic dependency on host metabolism and identifying potential targets for host-directed therapeutics.

**Results:** PoMeLo (**P**redictor **o**f **Me**tabolic **Lo**ss) is a novel evolutionary genomics-guided computational approach for identifying metabolic gaps in the genomes of pathogenic bacteria. PoMeLo leverages a centralized public database of high-quality genomes and annotations and allows the user to compare an unlimited number of genomes across individual genes and pathways. PoMeLo runs locally using user-friendly prompts in a matter of minutes and generates tabular and visual outputs for users to compare predicted metabolic capacity between groups of bacteria and individual species. Each pathway is assigned a Predicted Metabolic Loss (PML) score to assess the magnitude of genome streamlining. Optionally, PoMeLo places results in an evolutionary context by including phylogenetic relationships in visual outputs. It can also initially compute phylogenetically-weighted mean genome sizes to identify genome streamlining events. Here we describe PoMeLo and demonstrate its use in identifying metabolic gaps in genomes of pathogenic *Treponema* species.

**Conclusions:** PoMeLo represents an advance over existing methods for identifying metabolic gaps in genomic data, allowing comparison across large numbers of genomes and placing the resulting data in a phylogenetic context. PoMeLo is freely available for academic and nonacademic use at https://github.com/czbiohub-sf/pomelo.
