## Supplemental Table 2 for "PoMeLo: a systematic computational approach to predicting metabolic loss in pathogen genomes"

### Sheet: Sheet1
Package Name	Purpose
ape	Phylogenetics
fs	File Handling, Directory Creation
gdata	Data Manipulation
ggdendro	Phylogenetics
ggplot2	Visualizations
grid	Visualizations
gridExtra	Visualizations
hash	Data Manipulation
hexbin	Visualizations
igraph	Visualizations
lattice	Visualizations
openxslx	Excel Formatting of Output
phangorn	Phylogenetics
phytools	Phylogenetics
RColorBrewer	Visualizations
reshape2	Data Manipulation
scales	Visualizations
seqinr	Data Manipulation
rstudioapi	Graphical User Interface
tidyverse	Data Manipulation
aplot	Visualizations
