## Supplemental Table 5 for "PoMeLo: a systematic computational approach to predicting metabolic loss in pathogen genomes"

pathwayid	pathway_id	pathway_name	PML	total_genes_inpathway	bvbrc_genes_inpathway	genes_found_target_group_bypathway	genes_found_nontarget_group_bypathway	perc_missing_in_target_group_bypathway	perc_missing_in_nontarget_group_bypathway	avg_p_index_bypathway	genes_absent_differential	loss_innontarget_group_score	PML_composite	loss_innontarget_group_composite
p230	230	Purine metabolism	2100	120	36	15	34	58.3	5.6	1.6	19	200	22130	2180
p520	520	Amino sugar and nucleotide sugar metabolism	1500	130	23	8	22	65.2	4.3	1.96	14	100	15815	1115
p270	270	Cysteine and methionine metabolism	1200	89	16	4	16	75	0	2.16	12	0	12680	80
p541	541	O-Antigen nucleotide sugar biosynthesis	1100	63	13	2	13	84.6	0	2.3	11	0	11615	65
p240	240	Pyrimidine metabolism	900	72	26	17	25	34.6	3.8	1.82	8	100	9530	1130
p40	40	Pentose and glucuronate interconversions	900	79	11	2	11	81.8	0	2.13	9	0	9505	55
p260	260	Glycine, serine and threonine metabolism	900	74	10	1	10	90	0	2.23	9	0	9500	50
p330	330	Arginine and proline metabolism	900	115	16	7	16	56.2	0	2.23	9	0	9530	80
p500	500	Starch and sucrose metabolism	900	90	13	3	13	76.9	0	1.92	10	0	9565	65
p740	740	Riboflavin metabolism	700	31	9	2	7	77.8	22.2	1.39	5	200	7295	2045
p10	10	Glycolysis / Gluconeogenesis	700	55	19	11	19	42.1	0	3.84	8	0	7495	95
p340	340	Histidine metabolism	700	40	7	0	7	100	0	2.33	7	0	7385	35
p620	620	Pyruvate metabolism	700	81	14	6	14	57.1	0	2.95	8	0	7470	70
p650	650	Butanoate metabolism	700	63	7	0	7	100	0	2.81	7	0	7385	35
p790	790	Folate biosynthesis	700	55	10	2	10	80	0	1.33	8	0	7450	50
p52	52	Galactose metabolism	600	49	10	3	10	70	0	2.39	7	0	6400	50
p521	521	Streptomycin biosynthesis	600	18	7	1	7	85.7	0	2.72	6	0	6335	35
p561	561	Glycerolipid metabolism	600	48	7	1	7	85.7	0	2.21	6	0	6335	35
p670	670	One carbon pool by folate	600	28	12	6	12	50	0	1.82	6	0	6360	60
p910	910	Nitrogen metabolism	600	54	7	1	7	85.7	0	2.06	6	0	6335	35
p983	983	Drug metabolism - other enzymes	600	28	12	6	11	50	8.3	3.25	5	0	6310	60
p30	30	Pentose phosphate pathway	500	56	20	14	17	30	15	2.18	3	250	5250	2600
p220	220	Arginine biosynthesis	500	33	6	1	6	83.3	0	2.97	5	0	5280	30
p362	362	Benzoate degradation via hydroxylation	500	74	5	0	5	100	0	2.49	5	0	5275	25
p380	380	Tryptophan metabolism	500	65	5	0	5	100	0	3.09	5	0	5275	25
p562	562	Inositol phosphate metabolism	500	48	6	1	6	83.3	0	1.25	5	0	5280	30
p627	627	1,4-Dichlorobenzene degradation	500	58	5	0	5	100	0	2.17	5	0	5275	25
p630	630	Glyoxylate and dicarboxylate metabolism	500	78	9	3	9	66.7	0	2.06	6	0	5345	45
p53	53	Ascorbate and aldarate metabolism	400	59	5	0	5	100	0	2.24	5	0	4275	25
p71	71	Fatty acid metabolism	400	32	5	1	5	80	0	4.44	4	0	4225	25
p400	400	Phenylalanine, tyrosine and tryptophan biosynthesis	400	39	5	1	5	80	0	2.26	4	0	4225	25
p410	410	beta-Alanine metabolism	400	40	4	0	4	100	0	3.7	4	0	4220	20
p450	450	Selenoamino acid metabolism	400	18	6	2	6	66.7	0	2.06	4	0	4230	30
p523	523	Polyketide sugar unit biosynthesis	400	27	4	0	4	100	0	1.85	4	0	4220	20
p640	640	Propanoate metabolism	400	62	6	2	6	66.7	0	3.39	4	0	4230	30
p680	680	Methane metabolism	400	109	11	7	11	36.4	0	2.05	4	0	4255	55
p720	720	Reductive carboxylate cycle (CO2 fixation)	400	56	9	5	9	44.4	0	3.34	4	0	4245	45
p250	250	Alanine, aspartate and glutamate metabolism	300	50	6	3	5	50	16.7	2.74	2	100	3130	1030
p51	51	Fructose and mannose metabolism	300	77	10	7	10	30	0	1.94	3	0	3200	50
p190	190	Oxidative phosphorylation	300	20	4	1	4	75	0	1.7	3	0	3170	20
p280	280	Valine, leucine and isoleucine degradation	300	38	3	0	3	100	0	4.11	3	0	3165	15
p300	300	Lysine biosynthesis	300	34	4	1	4	75	0	1.82	3	0	3170	20
p440	440	Phosphonate and phosphinate metabolism	300	32	4	1	4	75	0	1.31	3	0	3170	20
p531	531	Glycosaminoglycan degradation	300	15	3	0	3	100	0	2.07	3	0	3165	15
p643	643	Styrene degradation	300	20	3	0	3	100	0	2.6	3	0	3165	15
p770	770	Pantothenate and CoA biosynthesis	300	34	8	4	8	50	0	2.41	4	0	3240	40
p920	920	Sulfur metabolism	300	60	3	0	3	100	0	1.3	3	0	3165	15
p480	480	Glutathione metabolism	200	41	6	4	5	33.3	16.7	1.73	1	100	2080	1030
p61	61	Fatty acid biosynthesis	200	18	3	1	3	66.7	0	1.72	2	0	2115	15
p62	62	Fatty acid elongation in mitochondria	200	13	2	0	2	100	0	4.23	2	0	2110	10
p310	310	Lysine degradation	200	78	3	1	3	66.7	0	2.26	2	0	2115	15
p360	360	Phenylalanine metabolism	200	72	4	1	4	75	0	3.06	3	0	2170	20
p430	430	Taurine and hypotaurine metabolism	200	22	4	2	4	50	0	2.09	2	0	2120	20
p460	460	Cyanoamino acid metabolism	200	35	4	2	4	50	0	1.86	2	0	2120	20
p564	564	Glycerophospholipid metabolism	200	64	9	7	9	22.2	0	1.41	2	0	2145	45
p600	600	Sphingolipid metabolism	200	34	3	0	3	100	0	1.65	3	0	2165	15
p603	603	Glycosphingolipid biosynthesis - globo series	200	15	2	0	2	100	0	2.67	2	0	2110	10
p604	604	Glycosphingolipid biosynthesis - ganglio series	200	12	2	0	2	100	0	2.83	2	0	2110	10
p625	625	Tetrachloroethene degradation	200	19	2	0	2	100	0	3.21	2	0	2110	10
p750	750	Vitamin B6 metabolism	200	31	3	1	3	66.7	0	1.32	2	0	2115	15
p780	780	Biotin metabolism	100	22	5	4	2	20	60	1.23	-2	300	925	3025
p20	20	Citrate cycle (TCA cycle)	100	27	2	1	2	50	0	3.37	1	0	1060	10
p281	281	Geraniol degradation	100	10	1	0	1	100	0	4.6	1	0	1055	5
p290	290	Valine, leucine and isoleucine biosynthesis	100	15	1	0	1	100	0	2.13	1	0	1055	5
p350	350	Tyrosine metabolism	100	67	2	1	2	50	0	2.85	1	0	1060	10
p470	470	D-Amino acid metabolism	100	53	4	3	4	25	0	1.96	1	0	1070	20
p513	513	High-mannose type N-glycan biosynthesis	100	25	1	0	1	100	0	2.32	1	0	1055	5
p550	550	Peptidoglycan biosynthesis	100	23	11	10	11	9.1	0	1.39	1	0	1105	55
p565	565	Ether lipid metabolism	100	25	1	0	1	100	0	1.68	1	0	1055	5
p590	590	Arachidonic acid metabolism	100	29	1	0	1	100	0	1.93	1	0	1055	5
p592	592	alpha-Linolenic acid metabolism	100	13	2	0	2	100	0	4.31	2	0	1110	10
p621	621	Dioxin degradation	100	13	1	0	1	100	0	2.62	1	0	1055	5
p622	622	Toluene and xylene degradation	100	24	1	0	1	100	0	2.5	1	0	1055	5
p626	626	Naphthalene and anthracene degradation	100	9	1	0	1	100	0	2.67	1	0	1055	5
p642	642	Ethylbenzene degradation	100	6	1	0	1	100	0	2.5	1	0	1055	5
p660	660	C5-Branched dibasic acid metabolism	100	23	1	0	1	100	0	1.87	1	0	1055	5
p710	710	Carbon fixation in photosynthetic organisms	100	26	10	9	10	10	0	3.15	1	0	1100	50
p760	760	Nicotinate and nicotinamide metabolism	100	62	8	7	8	12.5	0	1.44	1	0	1090	40
p830	830	Retinol metabolism	100	15	1	0	1	100	0	3.47	1	0	1055	5
p860	860	Porphyrin and chlorophyll metabolism	100	118	2	1	2	50	0	1.14	1	0	1060	10
p900	900	Terpenoid backbone biosynthesis	100	52	9	8	9	11.1	0	1.35	1	0	1095	45
p903	903	Limonene and pinene degradation	100	19	1	0	1	100	0	3.21	1	0	1055	5
p944	944	Flavone and flavonol biosynthesis	100	34	1	0	1	100	0	1.35	1	0	1055	5
p980	980	Metabolism of xenobiotics by cytochrome P450	100	10	1	0	1	100	0	5	1	0	1055	5
p982	982	Drug metabolism - cytochrome P450	100	8	1	0	1	100	0	7.38	1	0	1055	5
p1040	1040	Biosynthesis of unsaturated fatty acids	100	16	2	0	2	100	0	3.31	2	0	1110	10
p1053	1053	Biosynthesis of siderophore group nonribosomal peptides	100	13	1	0	1	100	0	1.15	1	0	1055	5
p1055	1055	Biosynthesis of vancomycin group antibiotics	100	10	1	0	1	100	0	1.8	1	0	1055	5
p510	510	N-Glycan biosynthesis	0	38	1	1	0	0	100	1.55	-1	100	0	1005
p73	73	Cutin, suberine and wax biosynthesis	0	0	0	0	0	0	0	0	0	0	0	0
p100	100	Steroid biosynthesis	0	0	0	0	0	0	0	0	0	0	0	0
p120	120	Primary bile acid biosynthesis	0	0	0	0	0	0	0	0	0	0	0	0
p121	121	Secondary bile acid biosynthesis	0	0	0	0	0	0	0	0	0	0	0	0
p130	130	Ubiquinone and other terpenoid-quinone biosynthesis	0	0	0	0	0	0	0	0	0	0	0	0
p140	140	C21-Steroid hormone metabolism	0	0	0	0	0	0	0	0	0	0	0	0
p195	195	Photosynthesis	0	5	1	1	1	0	0	1.6	0	0	5	5
p232	232	Caffeine metabolism	0	0	0	0	0	0	0	0	0	0	0	0
p253	253	Tetracycline biosynthesis	0	0	0	0	0	0	0	0	0	0	0	0
p254	254	Aflatoxin biosynthesis	0	0	0	0	0	0	0	0	0	0	0	0
p261	261	Monobactam biosynthesis	0	0	0	0	0	0	0	0	0	0	0	0
p311	311	Penicillin and cephalosporin biosynthesis	0	0	0	0	0	0	0	0	0	0	0	0
p312	312	beta-Lactam resistance	0	0	0	0	0	0	0	0	0	0	0	0
p331	331	Clavulanic acid biosynthesis	0	0	0	0	0	0	0	0	0	0	0	0
p332	332	Carbapenem biosynthesis	0	0	0	0	0	0	0	0	0	0	0	0
p333	333	Carbapenem biosynthesis	0	0	0	0	0	0	0	0	0	0	0	0
p361	361	gamma-Hexachlorocyclohexane degradation	0	0	0	0	0	0	0	0	0	0	0	0
p363	363	Bisphenol A degradation	0	0	0	0	0	0	0	0	0	0	0	0
p364	364	Fluorobenzoate degradation	0	0	0	0	0	0	0	0	0	0	0	0
p365	365	Furfural degradation	0	0	0	0	0	0	0	0	0	0	0	0
p401	401	Novobiocin biosynthesis	0	16	1	1	1	0	0	3.06	0	0	5	5
p402	402	Benzoxazinoid biosynthesis	0	0	0	0	0	0	0	0	0	0	0	0
p404	404	Staurosporine biosynthesis	0	0	0	0	0	0	0	0	0	0	0	0
p405	405	Phenazine biosynthesis	0	0	0	0	0	0	0	0	0	0	0	0
p511	511	Other glycan degradation	0	0	0	0	0	0	0	0	0	0	0	0
p512	512	O-Glycan biosynthesis	0	0	0	0	0	0	0	0	0	0	0	0
p514	514	Other types of O-glycan biosynthesis	0	0	0	0	0	0	0	0	0	0	0	0
p515	515	Mannose type O-glycan biosynthesis	0	0	0	0	0	0	0	0	0	0	0	0
p522	522	Biosynthesis of 12-, 14- and 16-membered macrolides	0	0	0	0	0	0	0	0	0	0	0	0
p524	524	Neomycin, kanamycin and gentamicin biosynthesis	0	0	0	0	0	0	0	0	0	0	0	0
p525	525	Acarbose and validamycin biosynthesis	0	0	0	0	0	0	0	0	0	0	0	0
p532	532	Glycosaminoglycan biosynthesis - chondroitin sulfate / dermatan sulfate	0	0	0	0	0	0	0	0	0	0	0	0
p533	533	Glycosaminoglycan biosynthesis - heparan sulfate / heparin	0	0	0	0	0	0	0	0	0	0	0	0
p534	534	Glycosaminoglycan biosynthesis - keratan sulfate	0	0	0	0	0	0	0	0	0	0	0	0
p540	540	Lipopolysaccharide biosynthesis	0	0	0	0	0	0	0	0	0	0	0	0
p552	552	Teichoic acid biosynthesis	0	0	0	0	0	0	0	0	0	0	0	0
p563	563	Glycosylphosphatidylinositol(GPI)-anchor biosynthesis	0	0	0	0	0	0	0	0	0	0	0	0
p571	571	Lipoarabinomannan (LAM) biosynthesis	0	0	0	0	0	0	0	0	0	0	0	0
p572	572	Lipoarabinomannan (LAM) biosynthesis	0	0	0	0	0	0	0	0	0	0	0	0
p591	591	Linoleic acid metabolism	0	0	0	0	0	0	0	0	0	0	0	0
p601	601	Glycosphingolipid biosynthesis - lacto and neolacto series	0	0	0	0	0	0	0	0	0	0	0	0
p623	623	2,4-Dichlorobenzoate degradation	0	0	0	0	0	0	0	0	0	0	0	0
p624	624	1- and 2-Methylnaphthalene degradation	0	0	0	0	0	0	0	0	0	0	0	0
p633	633	Trinitrotoluene degradation	0	0	0	0	0	0	0	0	0	0	0	0
p730	730	Thiamine metabolism	0	28	6	4	6	33.3	0	1.25	2	0	130	30
p785	785	Lipoic acid metabolism	0	0	0	0	0	0	0	0	0	0	0	0
p791	791	Atrazine degradation	0	0	0	0	0	0	0	0	0	0	0	0
p901	901	Indole alkaloid biosynthesis	0	0	0	0	0	0	0	0	0	0	0	0
p902	902	Monoterpenoid biosynthesis	0	0	0	0	0	0	0	0	0	0	0	0
p904	904	Diterpenoid biosynthesis	0	0	0	0	0	0	0	0	0	0	0	0
p905	905	Brassinosteroid biosynthesis	0	0	0	0	0	0	0	0	0	0	0	0
p906	906	Carotenoid biosynthesis	0	0	0	0	0	0	0	0	0	0	0	0
p908	908	Zeatin biosynthesis	0	10	1	1	1	0	0	1	0	0	5	5
p909	909	Sesquiterpenoid biosynthesis	0	0	0	0	0	0	0	0	0	0	0	0
p930	930	Caprolactam degradation	0	0	0	0	0	0	0	0	0	0	0	0
p940	940	Phenylpropanoid biosynthesis	0	0	0	0	0	0	0	0	0	0	0	0
p941	941	Flavonoid biosynthesis	0	0	0	0	0	0	0	0	0	0	0	0
p942	942	Anthocyanin biosynthesis	0	0	0	0	0	0	0	0	0	0	0	0
p943	943	Isoflavonoid biosynthesis	0	0	0	0	0	0	0	0	0	0	0	0
p945	945	Stilbenoid, diarylheptanoid and gingerol biosynthesis	0	0	0	0	0	0	0	0	0	0	0	0
p950	950	Isoquinoline alkaloid biosynthesis	0	75	1	1	1	0	0	1.81	0	0	5	5
p960	960	Tropane, piperidine and pyridine alkaloid biosynthesis	0	31	1	1	1	0	0	2.68	0	0	5	5
p965	965	Betalain biosynthesis	0	0	0	0	0	0	0	0	0	0	0	0
p966	966	Glucosinolate biosynthesis	0	0	0	0	0	0	0	0	0	0	0	0
p970	970	Aminoacyl-tRNA biosynthesis	0	31	23	23	23	0	0	1.19	0	0	115	115
p981	981	Insect hormone biosynthesis	0	0	0	0	0	0	0	0	0	0	0	0
p984	984	Steroid degradation	0	0	0	0	0	0	0	0	0	0	0	0
p996	996	Biosynthesis of various alkaloids	0	0	0	0	0	0	0	0	0	0	0	0
p997	997	Biosynthesis of various other secondary metabolites	0	0	0	0	0	0	0	0	0	0	0	0
p998	998	Biosynthesis of various antibiotics	0	0	0	0	0	0	0	0	0	0	0	0
p999	999	Biosynthesis of various plant secondary metabolites	0	0	0	0	0	0	0	0	0	0	0	0
p1051	1051	Biosynthesis of ansamycins	0	5	1	1	1	0	0	1.4	0	0	5	5
p1056	1056	Biosynthesis of type II polyketide backbone	0	0	0	0	0	0	0	0	0	0	0	0
p1057	1057	Biosynthesis of type II polyketide products	0	0	0	0	0	0	0	0	0	0	0	0
p1058	1058	Acridone alkaloid biosynthesis	0	0	0	0	0	0	0	0	0	0	0	0
p1059	1059	Biosynthesis of enediyne antibiotics	0	0	0	0	0	0	0	0	0	0	0	0
p4660	4660	T cell receptor signaling pathway	0	0	0	0	0	0	0	0	0	0	0	0
